# Four ZIPs contribute to Zn, Fe, Cu and Mn acquisition at the outer root domain

**DOI:** 10.1101/2024.10.31.621270

**Authors:** Kevin Robe, Linnka Lefebvre-Legendre, Fabienne Cleard, Marie Barberon

**Affiliations:** Department of Plant Sciences, University of Geneva, 30 Quai Ernest Ansermet, 1211, Geneva, Switzerland

**Keywords:** ZIP, Zinc, Iron, Copper, Manganese, Transporter, Polarity, Root, Arabidopsis

## Abstract

Zinc (Zn), an essential micronutrient, plays a crucial role in plant development. However, the specific transporters involved in Zn uptake from the soil remain unclear in dicotyledonous. Using promoter-reporter lines in *Arabidopsis thaliana*, we identified several *ZIP* (*Zn-regulated transporter, Iron-regulated transporter (IRT)-like Protein*) family members that are expressed in the epidermis and potentially involved in Zn acquisition from the outer root domain. ZIP2, ZIP3, ZIP5 and ZIP8 predominantly localize to the plasma membrane of epidermal and cortical cells, supporting their potential roles in metal uptake from the soil. Through physiology studies, ionomic profiling and genetic analysis, we determined that ZIP3 and ZIP5 are key contributors to Zn acquisition, while ZIP2 and ZIP8 are primarily involved in copper (Cu) and iron (Fe) acquisition respectively. Notably, ZIP3 and ZIP8 exhibit outer polarity in root epidermal cells, similar to IRT1, underscoring the significance of transporter polarity in mineral acquisition. These findings provide new insights into the mechanisms of metal uptake in plant roots and offer potential strategies for biofortification to enhance metal content in plants.
