## Supplementary material for "Four ZIPs contribute to Zn, Fe, Cu and Mn acquisition at the outer root domain": Table S1

### Sheet: Sheet1
Table S1: Mineral content (µg.g-1 FW)
Roots	+Zn			-Zn
Al	91.34	109.41	65.34	33.27	51.88	46.77
Ca	1667	1394	1451	875	904	865
Cu	3.13	2.87	2.66	3.02	2.75	2.43
Fe	594.2	822	801.2	259.6	419.4	281.2
K	22354	21368	21238	15845	20190	15462
Mg	1252	1106	1010	498	477	458
Mn	127.5	64.7	35.5	271.7	329	228.7
Mo	9.72	7.38	6.8	8.8	8.65	9.41
Na	690.4	896.6	725.6	695.7	825.4	739.2
Sr	12.16	10.24	10.35	7.7	8.25	7.59
Zn	1920.2	2147.3	1470.6	27.8	11	9.4
Shoots	+Zn			-Zn
Al	6.51	8.5	7.96	4.49	4.28	6.98
Ca	6959	7701	5877	3167	3726	2769
Cu	2.24	2.06	1.94	1.77	1.88	1.81
Fe	96.4	102.7	106.5	74.4	100.1	83
K	54182	59361	47548	24226	24227	22147
Mg	1992	2032	2095	1214	1388	1184
Mn	195.8	191.1	205.4	113.7	143.1	105.6
Mo	4.59	4.5	5.79	6.87	4.8	6.72
Na	403.3	385.9	391.2	269.9	270.2	294.4
Sr	7.22	7.69	7.65	5.78	5.63	5.57
Zn	110.6	104	92.3	4.4	3.5	2.6
