## Supplementary material for "Four ZIPs contribute to Zn, Fe, Cu and Mn acquisition at the outer root domain": Table S2

### Sheet: Feuil1
Table 2: Primers list
Cloning primers	lenght (bp)		Sequence 5'--> 3'
promoterIRT1	1037		NASC order N2106308
PromoterIRT2	2265		Synthesis
PromoterIRT3	750	F	atcttctagaggatccttggggtctaagatgtcctcgg
		R	acaaacttgcggatccatacagtatatacctaagattaaaatataattcaacatctacctgttcg
PromoterZIP1	1814	F	ctttgtatagaaaagttggatatcaagtgaagaagaatccagaagc
		R	cttttttgtacaaacttgcggagtttaagatatttatgttcttgttctgtaag
PromoterZIP2	1415	F	ctttgtatagaaaagttggatatcatattacctcttcttcaatttaaaaggttaattt
		R	cttttttgtacaaacttgcgtttagttattgtttgtttgtgttgtgct
PromoterZIP3	3643	F	ctttgtatagaaaagttggatatcaaagtcggttcttattttttttttaattcac
		R	cttttttgtacaaacttgcgaatctctatcttattttaaaattagggcttttat
PromoterZIP4	1012	F	ctttgtatagaaaagttggatatcaaactccccatcttacaaagttac
		R	cttttttgtacaaacttgcgtgtctcgggaatgatctgca
PromoterZIP5	2801	F	ctttgtatagaaaagttggatatcagcaggttaaagttcaaaatggtt
		R	cttttttgtacaaacttgcgcttatcgattagggtttgaatttgaat
PromoterZIP6	3405	F	ctttgtatagaaaagttggatatcatgactatagacatgaaagatgcaaac
		R	cttttttgtacaaacttgcgttgtggaagaagaagaaagagagg
PromoterZIP7	1437	F	ctttgtatagaaaagttggatatcacgatctcaataagagaggattcg
		R	cttttttgtacaaacttgcgtggagaaagtgaaaagaaagctttct
PromoterZIP8	2929	F	ctttgtatagaaaagttggatatcaagtcgttgaatagtttattcatc
		R	cttttttgtacaaacttgcgttttcaattttggttttgttagtaaacg
PromoterZIP9	1759	F	caactttgtatagaaaagttggatatcctgcaaaaacaaaagcagct
		R	cttttttgtacaaacttgcggatcccaagctgcgaact
PromoterZIP10	919	F	ctttgtatagaaaagttggatatcaacaaaactgacaagtctgtcat
		R	cttttttgtacaaacttgcgctttctatttgtttcttgtggagttt
PromoterZIP11	748	F	ctttgtatagaaaagttggatatcaaggatctaagatttatgtatagagcg
		R	cttttttgtacaaacttgcgttgaatgttcagtgggtttgtgt
PromoterZIP12	1764	F	tgatccaagctcaagctaaggttcaagaacaggttcttc
		R	cttttttgtacaaacttgcggatcccacgtttacttttgacaaaag
gZIP2+stop	1316	F	aaaaagcaggcttactagtaaatggctttgtcttccaaaac
		R	ttgaattcataaaggcatgctcaatcccaaatcattacaacagag
gZIP3+stop	2335	F	aaaaagcaggcttactagtaaatgaagactaagaacgtgaaact
		R	ttgaattcataaaggcatgctcaagcccatttagccaatag
gZIP5+stop	2452	F	aaaaagcaggcttactagtaaatgagaatcacacaaaacgtca
		R	ttgaattcataaaggcatgcttaagcccatttagctaaaagtgac
gZIP8+stop	1433	F	aaaaagcaggcttactagtaaatggctacgactactcaac
		R	ttgaattcataaaggcatgcttaagctgaagcttgacgc
gIRT1+stop	1237	F	aaaaagcaggcttactagtaaatggcttcaaattcagcac
		R	ttgaattcataaaggcatgcttaagcccatttggcgataat
mutagenesis gZIP5 BsaI		F	ccgtatccgccggcgggtctcaatgcgagtgttcac
		R	gtgaacactcgcattgagacccgccggcggatacgg
mutagenesis gZIP8 XbaI		F	aacggttctagaagaatgcgagaccgattcaacag
		R	gtctcgcattcttctagaaccgttgagatc
mCitrine in gZIP2		F	ccggaacaaccaccatggtttctaaaggagaggag
		R	cgatcggagattcacgactttatatagctcatccattcccagg
mCitrine in gZIP3		F	gccgccgaaggccatatggtttctaaaggagaggag
		R	ttggtccaccatgtgatttatatagctcatccattcccag
mCitrine in gZIP5		F	cgccggcgggtctcaaatggtttctaaaggagaggag
		R	gtcttcgtgtgaacactctttatatagctcatccattcccagg
mCitrine in gZIP8		F	gcgatctcaacggttatggtttctaaaggagaggagc
		R	tcggtctcgcattctttatatagctcatccattcccagg
Primers for genotyping T-DNA lines			Sequence 5'--> 3'
zip2-1		LP	tacgagtgttccagttccacc
		RP	gatttggagacacagctttgc
zip3-1		LP	ggctcgttactttccttggac
		RP	ccattatttggaatgcaatcg
zip5-1		LP	agggacaaaaacaaatacggg
		RP	aggcaaatgaaaattcagtgac
Oligos for CRISPR guides			Sequence 5'--> 3'
ZIP3-G1		F	attggacgacggcgatgagaagga
		R	aaactccttctcatcgccgtcgtc
ZIP3-G2		F	gtcagccgaaggccattcacatgg
		R	aaacccatgtgaatggccttcggc
ZIP3-G3		F	attgtattagaactgtaggaattg
		R	aaaccaattcctacagttctaata
ZIP5-G1		F	attgagaataaaggacaaaatacg
		R	aaaccgtattttgtcctttattct
ZIP5-G2		F	gtcaggatacggcgatgaagagga
		R	aaactcctcttcatcgccgtatcc
ZIP5-G3		F	attgcataacgccgataactccgg
		R	aaacccggagttatcggcgttatg
ZIP8-G1		F	attggcatgtcaatatcaacaagc
		R	aaacgcttgttgatattgacatgc
ZIP8-G2		F	gtcaccatggaatgaagtacacaa
		R	aaacttgtgtacttcattccatgg
ZIP8-G3		F	attgaggagattaggaggagtacg
		R	aaaccgtactcctcctaatctcct
ZIP2 G1		F	attggctcacggcggcatagacga
		R	aaactcgtctatgccgccgtgagc
Oligos for real-time analysis			Sequence 5'--> 3'
Clathrin		F	agcatacactgcgtgcaaag
		R	tcgcctgtgtcacatatctc
IRT1		F	cggttggacttctaaatgc
		R	cgataatcgacattccaccg
IRT2		F	cgtagccattgttgccatac
		R	ggttccaaggatgattccag
IRT3		F	gccctcacaaccccgatag
		R	gctccgacactgtgagaattga
ZIP1		F	gcatgcgggtcatgttcac
		R	caactcggtcgaaccatgtg
ZIP2		F	gtttgtagcggctgggagtaa
		R	gtcatca tcctccctcgactct
ZIP3		F	tcagtgatggagaaaccggc
		R	cagcatctgggctctgtgaa
ZIP4		F	cagagcagcggcatgtagaga
		R	tactccatccctccgtcacca
ZIP5		F	cttcaccggactcgagttgt
		R	acaattgaaatttccctgggcg
ZIP6		F	ttcttactctgctcgcggatttc
		R	gaaacttgcgtaccaagcgactc
ZIP7		F	gcgagcatgatcggtgtttc
		R	acgggtcttcaggcaaacat
ZIP8		F	accaagaaagctgtcgctga
		R	taaccgtggcgataactcgg
ZIP9		F	caataatcataggaatatcgcttgg
		R	agaaagccatcatggcagat
ZIP10		F	caattcccgctttccaaccc
		R	acttgtgccaggggttatcg
ZIP11		F	tggagccaagggtttttggt
		R	agatggctccgactctcctt
ZIP12		F	caatgttgattgaatcctttgc
		R	ccatgagaatgtccttgtga
ZIP3 in zip3-1		F	tcacagagcccagatgctgc
		R	cacttgaattttccctgagc
ZIP2 in zip2-1		F	caatgccactagccaaggagc
		R	gatgagatggttaaccgcaacg
